# A direct RNA-protein interaction atlas of the SARS-CoV-2 RNA in infected human cells

**DOI:** 10.1101/2020.07.15.204404

**Authors:** Nora Schmidt, Caleb A. Lareau, Hasmik Keshishian, Randy Melanson, Matthias Zimmer, Luisa Kirschner, Jens Ade, Simone Werner, Neva Caliskan, Eric S. Lander, Jörg Vogel, Steven A. Carr, Jochen Bodem, Mathias Munschauer

## Abstract

SARS-CoV-2 infections pose a global threat to human health and an unprecedented research challenge. Among the most urgent tasks is obtaining a detailed understanding of the molecular interactions that facilitate viral replication or contribute to host defense mechanisms in infected cells. While SARS-CoV-2 co-opts cellular factors for viral translation and genome replication, a comprehensive map of the host cell proteome in direct contact with viral RNA has not been elucidated. Here, we use RNA antisense purification and mass spectrometry (RAP-MS) to obtain an unbiased and quantitative picture of the human proteome that directly binds the SARS-CoV-2 RNA in infected human cells. We discover known host factors required for coronavirus replication, regulators of RNA metabolism and host defense pathways, along with dozens of potential drug targets among direct SARS-CoV-2 binders. We further integrate the SARS-CoV-2 RNA interactome with proteome dynamics induced by viral infection, linking interactome proteins to the emerging biology of SARS-CoV-2 infections. Validating RAP-MS, we show that CNBP, a regulator of proinflammatory cytokines, directly engages the SARS-CoV-2 RNA. Supporting the functional relevance of identified interactors, we show that the interferon-induced protein RYDEN suppresses SARS-CoV-2 ribosomal frameshifting and demonstrate that inhibition of SARS-CoV-2-bound proteins is sufficient to manipulate viral replication. The SARS-CoV-2 RNA interactome provides an unprecedented molecular perspective on SARS-CoV-2 infections and enables the systematic dissection of host dependency factors and host defense strategies, a crucial prerequisite for designing novel therapeutic strategies.
