## Supplementary Table 2 for "A direct RNA-protein interaction atlas of the SARS-CoV-2 RNA in infected human cells"

### Sheet: Sheet1
Intersection HuH7 SARS-CoV-2 RNA UV interactome and HuH7 poly(A)-RNA UV interactome (Beckmann et al)	Intersection HuH7 SARS-CoV-2 RNA UV interactome and HuH7.5 DENV/ZIKV RNA Formaldehyde interactome (Ooi et al)	Intersection HuH7 SARS-CoV-2 RNA UV interactome and all human proteins in RBPbase (https://rbpbase.shiny.embl.de/)	Intersection HuH7 SARS-CoV-2 RNA UV interactome and MHV RTC proteome (V'kovski et al)	Intersection HuH7 SARS-CoV-2 RNA UV interactome and HEK293 SARS-CoV-2 protein-protein interactome (Gordon et al)
A1CF	A1CF	A1CF	ACTB	CSDE1
ATP1A1	ATP1A1	ACTA1	ANXA1	EIF4H
ATXN2L	ATXN2L	ACTR2	ATP1A1	G3BP1
CAPRIN1	CAPRIN1	ALMS1	ATXN2L	G3BP2
CFL1	CSDE1	ANXA1	CCT3	MOV10
CNBP	DDX1	ATP1A1	CFL1	PABPC1
CSDE1	DDX3X	ATXN2L	CSDE1	PABPC4
DDX1	EEF1A1	CAPRIN1	DDX1	RAB7A
EEF1A1	EEF2	CCT3	DDX3X	STOM
EEF2	EIF3C	CFL1	EEF1A1	UPF1
EIF3E	EIF3G	CNBP	EEF2
EIF3G	EIF3L	CSDE1	EIF3C
EIF3H	EIF4B	DDX1	EIF3E
EIF3L	EIF4G1	DDX3X	EIF3G
EIF4B	EIF4H	EEF1A1	EIF3L
EIF4G1	EIF5A	EEF2	EIF4B
EIF4H	FUBP3	EIF1AY	EIF4G1
FUBP3	G3BP1	EIF3C	EIF5A
G3BP1	G3BP2	EIF3E	G3BP1
G3BP2	GDI2	EIF3G	GDI2
HDLBP	GPI	EIF3H	GSPT1
HNRNPA0	GSPT1	EIF3L	HDLBP
HNRNPA2B1	HDLBP	EIF4B	HNRNPA0
HNRNPA3	HNRNPA0	EIF4G1	HNRNPA1
HNRNPAB	HNRNPA1	EIF4H	HNRNPA2B1
HNRNPL	HNRNPA2B1	EIF5A	HNRNPA3
IGF2BP1	HNRNPA3	FUBP3	HNRNPAB
IGF2BP2	HNRNPAB	G3BP1	HNRNPL
LARP4	HNRNPL	G3BP2	IGF2BP1
LIN28B	IGF2BP1	GDI2	LARP4
LSM14A	IGF2BP2	GPI	LASP1
MOV10	LARP4	GSPT1	PABPC1
MSI2	LIN28B	HDLBP	PCBP2
PABPC1	LSM14A	HNRNPA0	PFN1
PABPC4	MOV10	HNRNPA1	PGK1
PCBP2	PABPC1	HNRNPA2B1	PPIA
PEBP1	PABPC4	HNRNPA3	RPL13
PFN1	PCBP2	HNRNPAB	RPL15
PPIA	PFN1	HNRNPL	RPL18A
PURB	PPIA	IGF2BP1	RPL21
RBM47	PUM1	IGF2BP2	RPL28
RBMS2	PURB	LARP4	RPL3
RPL13	RAB7A	LASP1	RPL6
RPL15	RBM47	LIN28B	RPL7A
RPL18A	RPL13	LSM14A	RPL8
RPL21	RPL15	MOV10	RPS10
RPL28	RPL21	MSI2	RPS11
RPL3	RPL3	PABPC1	RPS12
RPL6	RPL6	PABPC4	RPS14
RPL7A	RPL7A	PCBP2	RPS2
RPL8	RPL8	PEBP1	RPS26
RPS10	RPS10	PFN1	RPS3
RPS11	RPS14	PGK1	RPS4X
RPS12	RPS2	PPIA	RPS5
RPS14	RPS3	PPP1CB	RTCB
RPS2	RPS4X	PPP1CC	SCFD1
RPS26	RTCB	PUM1	SERBP1
RPS3	SCFD1	PURB	SND1
RPS5	SERBP1	RAB6A	STIP1
RTCB	SND1	RAB7A	SYNCRIP
SERBP1	STRAP	RBM47	TAGLN2
SND1	SYNCRIP	RBMS2	UPF1
STRAP	UPF1	RPL13	YTHDF2
SYNCRIP	YBX1	RPL15	YWHAZ
TAGLN2	YBX3	RPL18A
UPF1	YTHDF2	RPL21
YBX1		RPL28
YBX3		RPL3
YTHDF2		RPL6
		RPL7A
		RPL8
		RPS10
		RPS11
		RPS12
		RPS14
		RPS2
		RPS26
		RPS3
		RPS4X
		RPS5
		RTCB
		SCFD1
		SERBP1
		SND1
		SRI
		STIP1
		STOM
		STRAP
		SYNCRIP
		TAGLN2
		UPF1
		USO1
		YBX1
		YBX3
		YTHDF2
		YWHAZ
