## Supplementary Table 3 for "A direct RNA-protein interaction atlas of the SARS-CoV-2 RNA in infected human cells"

### Sheet: Sheet1
Category	Term	Count	%	PValue	Genes	List Total	Pop Hits	Pop Total	Fold Enrichment	Log2 Fold Enrichment	Bonferroni	Benjamini	FDR
GOTERM_BP_DIRECT	GO:0006413~translational initiation	28	27.451	4.32769e-34	RPL13, RPL15, RPS2, RPS3, EIF3C, RPS26, EIF3G, EIF3H, RPL6, EIF3E, EIF1AY, RPL8, RPL3, EIF3L, RPL7A, PABPC1, RPS4X, RPS5, RPL28, EIF4G1, EIF4B, RPL18A, RPS14, RPL21, EIF4H, RPS12, RPS10, RPS11	102	137	16792	33.6465	5.07238	2.9861e-31	2.9861e-31	6.51385e-31
GOTERM_BP_DIRECT	GO:0000184~nuclear-transcribed mRNA catabolic process, nonsense-mediated decay	23	22.549	3.8835e-27	UPF1, RPL13, RPL15, RPS4X, RPS2, RPS5, RPL28, RPS3, EIF4G1, RPS26, GSPT1, RPL18A, RPL6, RPS14, RPL21, EIF3E, RPL8, RPL3, RPS12, RPS10, RPS11, RPL7A, PABPC1	102	119	16792	31.8188	4.99181	2.67961e-24	1.33981e-24	5.84527e-24
GOTERM_BP_DIRECT	GO:0006614~SRP-dependent cotranslational protein targeting to membrane	18	17.6471	6.10737e-21	RPL13, RPL15, RPS4X, RPS2, RPS5, RPL28, RPS3, RPS26, RPL18A, RPL6, RPS14, RPL21, RPL8, RPL3, RPS12, RPS10, RPL7A, RPS11	102	94	16792	31.5244	4.9784	4.21408e-18	1.40469e-18	9.19255e-18
GOTERM_BP_DIRECT	GO:0019083~viral transcription	18	17.6471	1.42334e-19	RPL13, RPL15, RPS4X, RPS2, RPS5, RPL28, RPS3, RPS26, RPL18A, RPL6, RPS14, RPL21, RPL8, RPL3, RPS12, RPS10, RPL7A, RPS11	102	112	16792	26.458	4.72563	9.82105e-17	2.45526e-17	2.14235e-16
GOTERM_BP_DIRECT	GO:0006412~translation	22	21.5686	1.99208e-18	EGFR, RPL13, PABPC4, RPL15, RPS4X, RPS2, RPS5, RPL28, RPS3, EIF4G1, RPS26, RPL18A, RPL6, RPS14, RPL21, RPL8, RPL3, RPS12, RPS10, RPS11, RPL7A, RPL36AL	102	253	16792	14.3154	3.8395	1.37453e-15	2.74907e-16	2.99839e-15
GOTERM_BP_DIRECT	GO:0006364~rRNA processing	18	17.6471	1.01331e-14	RPL13, RPL15, RPS4X, RPS2, RPS5, RPL28, RPS3, RPS26, RPL18A, RPL6, RPS14, RPL21, RPL8, RPL3, RPS12, RPS10, RPL7A, RPS11	102	214	16792	13.8472	3.79152	6.97109e-12	1.16185e-12	1.52101e-11
GOTERM_BP_DIRECT	GO:0098609~cell-cell adhesion	19	18.6275	3.52632e-14	HDLBP, YWHAZ, RPL15, EEF2, TAGLN2, RPS2, EIF4G1, RPS26, PFN1, ATXN2L, DDX3X, LASP1, RPL6, SERBP1, EIF3E, SND1, EIF4H, USO1, RPL7A	102	271	16792	11.5421	3.52884	2.43605e-11	3.48011e-12	5.31353e-11
GOTERM_BP_DIRECT	GO:0006446~regulation of translational initiation	9	8.82353	3.40268e-11	EIF3C, EIF4G1, EIF4B, EIF3G, EIF3H, EIF4H, EIF3E, DDX1, EIF3L	102	36	16792	41.1569	5.36306	2.34785e-08	2.93481e-09	5.12156e-08
GOTERM_BP_DIRECT	GO:0001731~formation of translation preinitiation complex	7	6.86275	3.78621e-09	EIF3C, EIF4B, EIF3G, EIF3H, EIF4H, EIF3E, EIF3L	102	23	16792	50.104	5.64685	2.61248e-06	2.90276e-07	5.69884e-06
GOTERM_BP_DIRECT	GO:0010467~gene expression	8	7.84314	1.38804e-08	HNRNPL, HNRNPA3, PCBP2, HNRNPA2B1, IGF2BP1, IGF2BP2, HNRNPA1, HNRNPA0	102	48	16792	27.4379	4.7781	9.57745e-06	9.57749e-07	2.08922e-05
GOTERM_BP_DIRECT	GO:0002181~cytoplasmic translation	5	4.90196	1.41523e-05	EIF4B, RPL6, EIF4H, RPL15, RPL8	102	25	16792	32.9255	5.04113	0.00971761	0.000887345	0.0212993
GOTERM_BP_DIRECT	GO:0017148~negative regulation of translation	6	5.88235	2.53551e-05	DDX3X, IGF2BP1, SYNCRIP, IGF2BP2, CAPRIN1, RPS3	102	58	16792	17.0304	4.09004	0.0173431	0.00145688	0.0381567
GOTERM_BP_DIRECT	GO:0000398~mRNA splicing, via spliceosome	9	8.82353	5.78931e-05	HNRNPL, HNRNPA3, PCBP2, HNRNPA2B1, SYNCRIP, PABPC1, HNRNPA1, HNRNPA0, YBX1	102	222	16792	6.67409	2.73857	0.03916	0.00306816	0.0871028
GOTERM_BP_DIRECT	GO:0051028~mRNA transport	5	4.90196	0.000180295	HNRNPA3, G3BP2, IGF2BP1, IGF2BP2, HNRNPA1	102	47	16792	17.5136	4.1304	0.116987	0.00884742	0.27103
GOTERM_BP_DIRECT	GO:0070934~CRD-mediated mRNA stabilization	3	2.94118	0.000354008	IGF2BP1, SYNCRIP, YBX1	102	5	16792	98.7765	6.6261	0.216754	0.0161553	0.531514
GOTERM_BP_DIRECT	GO:0043488~regulation of mRNA stability	6	5.88235	0.000391293	EIF4G1, YWHAZ, SERBP1, PUM1, YTHDF2, PABPC1	102	103	16792	9.58995	3.26152	0.236655	0.0167362	0.587341
GOTERM_BP_DIRECT	GO:1903608~protein localization to cytoplasmic stress granule	3	2.94118	0.000737593	DDX3X, DDX1, YBX1	102	7	16792	70.5546	6.14067	0.39898	0.0295046	1.10446
GOTERM_BP_DIRECT	GO:0032508~DNA duplex unwinding	4	3.92157	0.00233891	DDX3X, G3BP1, DDX1, ANXA1	102	44	16792	14.9661	3.90363	0.801256	0.0858525	3.46316
GOTERM_BP_DIRECT	GO:0045727~positive regulation of translation	4	3.92157	0.00397869	DDX3X, EEF2, PABPC1, RPS4X	102	53	16792	12.4247	3.63514	0.936121	0.134785	5.82401
GOTERM_BP_DIRECT	GO:0000028~ribosomal small subunit assembly	3	2.94118	0.00573013	RPS14, RPS10, RPS5	102	19	16792	25.9938	4.7001	0.981035	0.179842	8.28603
GOTERM_BP_DIRECT	GO:1900087~positive regulation of G1/S transition of mitotic cell cycle	3	2.94118	0.00765052	EIF4G1, DDX3X, ANXA1	102	22	16792	22.4492	4.48859	0.995004	0.22302	10.9164
GOTERM_BP_DIRECT	GO:0045070~positive regulation of viral genome replication	3	2.94118	0.0105971	DDX3X, PPIA, PABPC1	102	26	16792	18.9955	4.24758	0.999358	0.284044	14.8158
GOTERM_BP_DIRECT	GO:0000289~nuclear-transcribed mRNA poly(A) tail shortening	3	2.94118	0.0130845	EIF4G1, EIF4B, PABPC1	102	29	16792	17.0304	4.09004	0.999887	0.326404	17.9828
GOTERM_BP_DIRECT	GO:0006396~RNA processing	4	3.92157	0.020719	HNRNPL, PABPC4, RBMS2, SYNCRIP	102	97	16792	6.78876	2.76315	0.999999	0.452246	27.0306
GOTERM_BP_DIRECT	GO:0006397~mRNA processing	5	4.90196	0.0229197	HNRNPL, A1CF, HNRNPA2B1, HNRNPA1, HNRNPA0	102	179	16792	4.59853	2.20117	1	0.472679	29.4601
GOTERM_BP_DIRECT	GO:0016032~viral process	6	5.88235	0.0343994	EIF4G1, EIF4H, SND1, SYNCRIP, RAB6A, HNRNPA1	102	299	16792	3.30356	1.72402	1	0.605043	40.9556
GOTERM_BP_DIRECT	GO:0043066~negative regulation of apoptotic process	7	6.86275	0.0565951	EGFR, YWHAZ, DDX3X, CFL1, ANXA1, YBX3, ALMS1	102	455	16792	2.53273	1.34069	1	0.77437	58.393
GOTERM_BP_DIRECT	GO:0007010~cytoskeleton organization	4	3.92157	0.0731324	ACTB, LARP4, APOE, CFL1	102	161	16792	4.09012	2.03214	1	0.846106	68.1166
GOTERM_BP_DIRECT	GO:0090305~nucleic acid phosphodiester bond hydrolysis	3	2.94118	0.0749218	SND1, G3BP1, DDX1	102	75	16792	6.5851	2.7192	1	0.843224	69.0306
GOTERM_BP_DIRECT	GO:0030307~positive regulation of cell growth	3	2.94118	0.0909562	EIF4G1, EGFR, DDX3X	102	84	16792	5.87955	2.55571	1	0.888455	76.1967
