## Supplementary Table 4 for "A direct RNA-protein interaction atlas of the SARS-CoV-2 RNA in infected human cells"

### Sheet: Interactome
node1	node2	combined_score
RTCB	DDX1	998
RTCB	EEF1A1	554
EIF3E	RPL28	964
EIF3E	RPS4X	995
EIF3E	EIF3C	999
EIF3E	RPS3	999
EIF3E	RPL18A	966
EIF3E	EIF3G	999
EIF3E	RPL3	993
EIF3E	RPL7A	987
EIF3E	PABPC1	967
EIF3E	RPL21	958
EIF3E	EIF4H	961
EIF3E	RPL36AL	921
EIF3E	RPL8	993
EIF3E	HNRNPA1	571
EIF3E	EIF3H	999
EIF3E	UPF1	616
EIF3E	EIF4B	991
EIF3E	EIF4G1	969
EIF3E	RPS14	998
EIF3E	RPL15	976
EIF3E	RPS12	998
EIF3E	EEF2	898
EIF3E	RPS10	999
EIF3E	EIF3L	999
EIF3E	RPS26	991
EIF3E	EEF1A1	664
EIF3E	RPS2	991
EIF3E	RPS5	998
EIF3E	RPS11	998
EIF3E	RPL6	981
HNRNPL	YBX1	953
HNRNPL	EIF4H	676
HNRNPL	HNRNPA1	999
HNRNPL	MOV10	674
HNRNPL	HNRNPA3	996
HNRNPL	UPF1	564
HNRNPL	HNRNPA2B1	999
HNRNPL	HNRNPAB	558
HNRNPL	HNRNPA0	999
HNRNPL	PCBP2	988
HNRNPL	EEF2	628
HNRNPL	SYNCRIP	957
HNRNPL	LSM14A	823
RPL18A	RPL28	999
RPL18A	CCT3	561
RPL18A	RPS4X	999
RPL18A	EIF3C	952
RPL18A	RPS3	999
RPL18A	EIF3G	992
RPL18A	RPL3	999
RPL18A	RPL7A	999
RPL18A	PABPC1	978
RPL18A	RPL21	999
RPL18A	EIF4H	933
RPL18A	RPL36AL	996
RPL18A	SERBP1	962
RPL18A	RPL8	999
RPL18A	EIF3H	989
RPL18A	UPF1	927
RPL18A	EIF4B	925
RPL18A	EIF4G1	921
RPL18A	EIF3E	966
RPL18A	RPS14	999
RPL18A	RPL15	999
RPL18A	RPS12	999
RPL18A	EIF5A	738
RPL18A	EEF2	999
RPL18A	RPS10	999
RPL18A	GSPT1	952
RPL18A	EIF3L	938
RPL18A	RPS26	999
RPL18A	EEF1A1	997
RPL18A	SYNCRIP	619
RPL18A	RPS2	999
RPL18A	RPL13	957
RPL18A	RPS5	999
RPL18A	RPS11	999
RPL18A	RPL6	999
PFN1	EIF5A	568
PFN1	ACTB	998
PFN1	ACTA1	980
PFN1	ACTR2	788
PFN1	TAGLN2	582
RPS12	RPL28	999
RPS12	CCT3	684
RPS12	RPS4X	999
RPS12	EIF3C	975
RPS12	RPS3	999
RPS12	RPL18A	999
RPS12	EIF3G	997
RPS12	RPL3	999
RPS12	RPL7A	999
RPS12	PABPC1	965
RPS12	RPL21	999
RPS12	EIF4H	944
RPS12	RPL36AL	995
RPS12	SERBP1	914
RPS12	RPL8	999
RPS12	EIF3H	989
RPS12	UPF1	929
RPS12	EIF4B	975
RPS12	EIF4G1	925
RPS12	EIF3E	998
RPS12	RPS14	999
RPS12	RPL15	999
RPS12	EIF5A	790
RPS12	EEF2	998
RPS12	RPS10	999
RPS12	GSPT1	987
RPS12	EIF3L	978
RPS12	RPS26	999
RPS12	EEF1A1	999
RPS12	SYNCRIP	619
RPS12	RPS2	999
RPS12	RPL13	571
RPS12	RPS5	999
RPS12	RPS11	999
RPS12	RPL6	999
APOE	HDLBP	658
EIF3G	RPL28	969
EIF3G	RPS4X	990
EIF3G	EIF3C	999
EIF3G	RPS3	999
EIF3G	CNBP	712
EIF3G	RPL18A	992
EIF3G	RPL3	980
EIF3G	G3BP1	569
EIF3G	RPL7A	985
EIF3G	PABPC1	953
EIF3G	RPL21	962
EIF3G	EIF4H	975
EIF3G	RPL36AL	930
EIF3G	RPL8	991
EIF3G	HNRNPA1	582
EIF3G	DDX3X	747
EIF3G	EIF3H	999
EIF3G	HNRNPA2B1	592
EIF3G	EIF4B	991
EIF3G	EIF4G1	974
EIF3G	PCBP2	649
EIF3G	EIF3E	999
EIF3G	RPS14	998
EIF3G	RPL15	989
EIF3G	RPS12	997
EIF3G	EEF2	752
EIF3G	RPS10	998
EIF3G	GSPT1	599
EIF3G	EIF3L	999
EIF3G	RPS26	977
EIF3G	SYNCRIP	630
EIF3G	RPS2	998
EIF3G	RPS5	998
EIF3G	RPS11	998
EIF3G	RPL6	973
C19orf66	MOV10	597
C19orf66	PABPC1	579
PEBP1	PPIA	831
PEBP1	SND1	904
PEBP1	RPS2	556
RBMS2	EIF4H	818
RPL8	RPL28	999
RPL8	RPS4X	999
RPL8	EIF3C	963
RPL8	RPS3	999
RPL8	CNBP	720
RPL8	RPL18A	999
RPL8	RPL3	999
RPL8	RPL7A	999
RPL8	PABPC1	978
RPL8	RPL21	999
RPL8	EIF3E	993
RPL8	EIF5A	779
RPL8	RPS10	999
RPL8	GSPT1	993
RPL8	EEF1A1	999
RPL8	SYNCRIP	631
RPL8	RPS2	999
RPL8	RPS5	999
RPL8	CCT3	676
RPL8	EIF3G	991
RPL8	EIF4H	933
RPL8	RPL36AL	997
RPL8	SERBP1	973
RPL8	EIF3H	976
RPL8	UPF1	924
RPL8	EIF4B	928
RPL8	EIF4G1	930
RPL8	RPS14	999
RPL8	RPL15	999
RPL8	RPS12	999
RPL8	EEF2	999
RPL8	EIF3L	931
RPL8	RPS26	999
RPL8	RPL13	834
RPL8	RPS11	999
RPL8	RPL6	999
RAB7A	EGFR	726
RAB7A	GDI2	987
RAB7A	RAB6A	961
EIF4H	RPL28	950
EIF4H	RPS4X	930
EIF4H	EIF3C	934
EIF4H	RPS3	932
EIF4H	RPL18A	933
EIF4H	RPL3	942
EIF4H	HNRNPL	676
EIF4H	RPL7A	939
EIF4H	PABPC1	958
EIF4H	RPL21	934
EIF4H	HNRNPA0	815
EIF4H	EIF3E	961
EIF4H	RPS10	937
EIF4H	SYNCRIP	573
EIF4H	RPS2	953
EIF4H	RPS5	919
EIF4H	EIF3G	975
EIF4H	RBMS2	818
EIF4H	RPL36AL	902
EIF4H	RPL8	933
EIF4H	DDX3X	553
EIF4H	EIF3H	927
EIF4H	EIF4B	927
EIF4H	EIF4G1	976
EIF4H	RPS14	943
EIF4H	RPL15	952
EIF4H	RPS12	944
EIF4H	EEF2	748
EIF4H	EIF3L	950
EIF4H	RPS26	927
EIF4H	RPS11	941
EIF4H	RPL6	942
GALNT1	RAB6A	902
RPS11	RPL28	999
RPS11	CCT3	658
RPS11	RPS4X	999
RPS11	EIF3C	985
RPS11	RPS3	999
RPS11	RPL18A	999
RPS11	EIF3G	998
RPS11	RPL3	999
RPS11	RPL7A	999
RPS11	PABPC1	977
RPS11	RPL21	999
RPS11	EIF4H	941
RPS11	RPL36AL	998
RPS11	SERBP1	968
RPS11	RPL8	999
RPS11	EIF3H	989
RPS11	UPF1	935
RPS11	EIF4B	952
RPS11	EIF4G1	937
RPS11	EIF3E	998
RPS11	RPS14	999
RPS11	RPL15	999
RPS11	RPS12	999
RPS11	EIF5A	804
RPS11	EEF2	999
RPS11	RPS10	999
RPS11	GSPT1	990
RPS11	EIF3L	980
RPS11	RPS26	999
RPS11	EEF1A1	999
RPS11	SYNCRIP	625
RPS11	RPS2	999
RPS11	RPL13	940
RPS11	RPS5	999
RPS11	RPL6	999
EGFR	YBX1	674
EGFR	RAB7A	726
EGFR	ANXA1	783
EGFR	YWHAZ	731
EGFR	ACTB	725
EGFR	ACTA1	558
EGFR	ACTR2	916
RPS3	RPL28	999
RPS3	CCT3	802
RPS3	RPS4X	999
RPS3	EIF3C	989
RPS3	RPL18A	999
RPS3	EIF3G	999
RPS3	RPL3	999
RPS3	RPL7A	999
RPS3	PABPC1	977
RPS3	RPL21	999
RPS3	EIF4H	932
RPS3	RPL36AL	996
RPS3	SERBP1	906
RPS3	RPL8	999
RPS3	HNRNPA1	596
RPS3	EIF3H	993
RPS3	UPF1	965
RPS3	EIF4B	989
RPS3	EIF4G1	953
RPS3	EIF3E	999
RPS3	RPS14	999
RPS3	RPL15	999
RPS3	RPS12	999
RPS3	EIF5A	889
RPS3	EEF2	999
RPS3	RPS10	999
RPS3	GSPT1	989
RPS3	EIF3L	994
RPS3	RPS26	999
RPS3	EEF1A1	999
RPS3	SYNCRIP	701
RPS3	RPS2	999
RPS3	RPL13	943
RPS3	RPS5	999
RPS3	RPS11	999
RPS3	RPL6	999
IGF2BP1	YBX1	958
IGF2BP1	CSDE1	926
IGF2BP1	G3BP1	627
IGF2BP1	MOV10	621
IGF2BP1	HNRNPA2B1	552
IGF2BP1	HNRNPAB	635
IGF2BP1	LIN28B	800
IGF2BP1	SYNCRIP	966
CCT3	RPS4X	788
CCT3	RPS3	802
CCT3	CNBP	906
CCT3	RPL18A	561
CCT3	RPL3	701
CCT3	SND1	554
CCT3	RPL7A	623
CCT3	GSPT1	568
CCT3	EEF1A1	689
CCT3	RPS2	649
CCT3	RPS5	639
CCT3	ACTB	942
CCT3	STIP1	982
CCT3	RPL8	676
CCT3	RPS14	566
CCT3	RPL15	772
CCT3	RPS12	684
CCT3	EEF2	756
CCT3	RPS11	658
CCT3	RPL6	593
RPL13	RPL28	786
RPL13	RPS4X	892
RPL13	RPS3	943
RPL13	RPL18A	957
RPL13	RPL3	795
RPL13	RPL7A	807
RPL13	RPL21	918
RPL13	RPL36AL	688
RPL13	SCFD1	699
RPL13	RPL8	834
RPL13	EIF4G1	895
RPL13	RPS14	844
RPL13	RPL15	931
RPL13	RPS12	571
RPL13	EIF5A	630
RPL13	EEF2	724
RPL13	RPS10	695
RPL13	RPS26	921
RPL13	SYNCRIP	581
RPL13	RPS2	878
RPL13	RPS5	890
RPL13	RPS11	940
RPL13	RPL6	817
EEF2	RPL28	999
EEF2	RPS4X	999
EEF2	EIF3C	731
EEF2	RPS3	999
EEF2	RPL18A	999
EEF2	RPL3	999
EEF2	HNRNPL	628
EEF2	RPL7A	999
EEF2	PABPC1	888
EEF2	RPL21	999
EEF2	HNRNPA1	750
EEF2	HNRNPA0	609
EEF2	PCBP2	682
EEF2	EIF3E	898
EEF2	EIF5A	935
EEF2	RPS10	997
EEF2	GSPT1	894
EEF2	EEF1A1	996
EEF2	SYNCRIP	660
EEF2	RPS2	999
EEF2	RPS5	999
EEF2	CCT3	756
EEF2	EIF3G	752
EEF2	EIF4H	748
EEF2	RPL36AL	984
EEF2	SERBP1	859
EEF2	ACTB	605
EEF2	STIP1	601
EEF2	RPL8	999
EEF2	DDX3X	553
EEF2	EIF3H	616
EEF2	HNRNPA3	626
EEF2	UPF1	730
EEF2	HNRNPA2B1	697
EEF2	EIF4B	910
EEF2	EIF4G1	799
EEF2	RPS14	999
EEF2	RPL15	999
EEF2	RPS12	998
EEF2	PGK1	730
EEF2	EIF3L	792
EEF2	RPS26	998
EEF2	RPL13	724
EEF2	RPS11	999
EEF2	RPL6	999
RPL15	RPL28	999
RPL15	CCT3	772
RPL15	RPS4X	999
RPL15	EIF3C	942
RPL15	RPS3	999
RPL15	RPL18A	999
RPL15	EIF3G	989
RPL15	RPL3	999
RPL15	RPL7A	999
RPL15	PABPC1	969
RPL15	RPL21	999
RPL15	EIF4H	952
RPL15	RPL36AL	997
RPL15	SERBP1	964
RPL15	RPL8	999
RPL15	EIF3H	984
RPL15	UPF1	929
RPL15	EIF4B	971
RPL15	EIF4G1	921
RPL15	EIF3E	976
RPL15	RPS14	999
RPL15	RPS12	999
RPL15	EIF5A	909
RPL15	EEF2	999
RPL15	RPS10	999
RPL15	GSPT1	994
RPL15	EIF3L	977
RPL15	RPS26	999
RPL15	EEF1A1	999
RPL15	SYNCRIP	599
RPL15	RPS2	999
RPL15	RPL13	931
RPL15	RPS5	999
RPL15	RPS11	999
RPL15	RPL6	999
RAB6A	RAB7A	961
RAB6A	GALNT1	902
RAB6A	GDI2	962
RAB6A	USO1	575
PABPC1	RPL28	953
PABPC1	RPS4X	975
PABPC1	EIF3C	965
PABPC1	YBX1	896
PABPC1	RPS3	977
PABPC1	RPL18A	978
PABPC1	CSDE1	871
PABPC1	RPL3	984
PABPC1	G3BP1	873
PABPC1	ATXN2L	938
PABPC1	RPL7A	978
PABPC1	RPL21	967
PABPC1	HNRNPA1	873
PABPC1	LARP4	987
PABPC1	PCBP2	847
PABPC1	EIF3E	967
PABPC1	RPS10	976
PABPC1	CAPRIN1	642
PABPC1	GSPT1	999
PABPC1	EEF1A1	866
PABPC1	SYNCRIP	686
PABPC1	RPS2	960
PABPC1	LSM14A	715
PABPC1	G3BP2	764
PABPC1	C19orf66	579
PABPC1	RPS5	971
PABPC1	EIF3G	953
PABPC1	HDLBP	579
PABPC1	EIF4H	958
PABPC1	RPL36AL	905
PABPC1	SERBP1	714
PABPC1	RPL8	978
PABPC1	DDX3X	916
PABPC1	EIF3H	955
PABPC1	UPF1	994
PABPC1	EIF4B	995
PABPC1	EIF4G1	999
PABPC1	RPS14	968
PABPC1	RPL15	969
PABPC1	RPS12	965
PABPC1	EEF2	888
PABPC1	PUM1	609
PABPC1	EIF3L	930
PABPC1	RPS26	945
PABPC1	RPS11	977
PABPC1	RPL6	972
HNRNPA0	YBX1	930
HNRNPA0	HNRNPL	999
HNRNPA0	HNRNPA1	997
HNRNPA0	HNRNPAB	635
HNRNPA0	PCBP2	958
HNRNPA0	SYNCRIP	763
HNRNPA0	EIF4H	815
HNRNPA0	HNRNPA3	952
HNRNPA0	HNRNPA2B1	993
HNRNPA0	EEF2	609
FUBP3	PCBP2	830
LASP1	ACTB	588
EIF3C	RPL28	934
EIF3C	RPS4X	987
EIF3C	RPS3	989
EIF3C	RPL18A	952
EIF3C	EIF3G	999
EIF3C	RPL3	955
EIF3C	RPL7A	960
EIF3C	PABPC1	965
EIF3C	RPL21	946
EIF3C	EIF4H	934
EIF3C	RPL36AL	911
EIF3C	RPL8	963
EIF3C	DDX3X	576
EIF3C	EIF3H	999
EIF3C	EIF4B	983
EIF3C	EIF4G1	990
EIF3C	EIF3E	999
EIF3C	RPS14	986
EIF3C	RPL15	942
EIF3C	RPS12	975
EIF3C	EEF2	731
EIF3C	RPS10	987
EIF3C	GSPT1	581
EIF3C	EIF3L	999
EIF3C	RPS26	986
EIF3C	RPS2	965
EIF3C	RPS5	987
EIF3C	RPS11	985
EIF3C	RPL6	938
EIF5A	RPL28	552
EIF5A	RPS4X	805
EIF5A	RPS3	889
EIF5A	RPL18A	738
EIF5A	RPL3	687
EIF5A	RPL7A	656
EIF5A	RPL21	834
EIF5A	HNRNPA1	591
EIF5A	EEF1A1	703
EIF5A	RPS2	894
EIF5A	RPS5	727
EIF5A	RPL36AL	654
EIF5A	RPL8	779
EIF5A	HNRNPA2B1	558
EIF5A	PFN1	568
EIF5A	RPS14	727
EIF5A	RPL15	909
EIF5A	RPS12	790
EIF5A	EEF2	935
EIF5A	RPS26	615
EIF5A	RPL13	630
EIF5A	RPS11	804
EIF5A	RPL6	746
EEF1A1	RPL28	985
EEF1A1	RPS4X	999
EEF1A1	RPS3	999
EEF1A1	CNBP	598
EEF1A1	RPL18A	997
EEF1A1	RPL3	999
EEF1A1	RPL7A	999
EEF1A1	PABPC1	866
EEF1A1	RPL21	999
EEF1A1	HNRNPA1	757
EEF1A1	PCBP2	600
EEF1A1	EIF3E	664
EEF1A1	PABPC4	705
EEF1A1	RTCB	554
EEF1A1	EIF5A	703
EEF1A1	RPS10	998
EEF1A1	RPS2	999
EEF1A1	RPS5	999
EEF1A1	CCT3	689
EEF1A1	YWHAZ	560
EEF1A1	RPL36AL	979
EEF1A1	ACTB	870
EEF1A1	RPL8	999
EEF1A1	ACTA1	569
EEF1A1	EIF4B	559
EEF1A1	EIF4G1	561
EEF1A1	RPS14	993
EEF1A1	RPL15	999
EEF1A1	RPS12	999
EEF1A1	PGK1	880
EEF1A1	EEF2	996
EEF1A1	EIF3L	700
EEF1A1	RPS26	998
EEF1A1	RPS11	999
EEF1A1	RPL6	996
CAPRIN1	YBX1	708
CAPRIN1	G3BP1	947
CAPRIN1	PABPC1	642
CAPRIN1	DDX3X	555
CAPRIN1	EIF4G1	629
CAPRIN1	SYNCRIP	584
CAPRIN1	G3BP2	876
PPP1CC	YWHAZ	888
PPP1CC	DDX3X	599
PPP1CC	ACTA1	820
PPP1CC	PPP1CB	998
HNRNPA1	YBX1	966
HNRNPA1	RPS3	596
HNRNPA1	RPL3	595
HNRNPA1	G3BP1	581
HNRNPA1	HNRNPL	999
HNRNPA1	PABPC1	873
HNRNPA1	HNRNPAB	607
HNRNPA1	HNRNPA0	997
HNRNPA1	PCBP2	986
HNRNPA1	EIF3E	571
HNRNPA1	DDX1	658
HNRNPA1	EIF5A	591
HNRNPA1	EEF1A1	757
HNRNPA1	SYNCRIP	955
HNRNPA1	RPS2	593
HNRNPA1	EIF3G	582
HNRNPA1	SERBP1	612
HNRNPA1	DDX3X	633
HNRNPA1	HNRNPA3	985
HNRNPA1	UPF1	620
HNRNPA1	HNRNPA2B1	999
HNRNPA1	EIF4G1	576
HNRNPA1	RPS14	556
HNRNPA1	EEF2	750
HNRNPA1	RPL6	748
RPS2	RPL28	999
RPS2	CCT3	649
RPS2	RPS4X	999
RPS2	EIF3C	965
RPS2	YBX1	756
RPS2	RPS3	999
RPS2	RPL18A	999
RPS2	EIF3G	998
RPS2	RPL3	999
RPS2	RPL7A	999
RPS2	PABPC1	960
RPS2	RPL21	999
RPS2	EIF4H	953
RPS2	RPL36AL	997
RPS2	SERBP1	865
RPS2	RPL8	999
RPS2	HNRNPA1	593
RPS2	EIF3H	957
RPS2	UPF1	938
RPS2	EIF4B	949
RPS2	EIF4G1	932
RPS2	EIF3E	991
RPS2	RPS14	999
RPS2	RPL15	999
RPS2	RPS12	999
RPS2	EIF5A	894
RPS2	EEF2	999
RPS2	RPS10	999
RPS2	GSPT1	993
RPS2	PEBP1	556
RPS2	EIF3L	952
RPS2	RPS26	999
RPS2	EEF1A1	999
RPS2	SYNCRIP	640
RPS2	RPL13	878
RPS2	RPS5	999
RPS2	RPS11	999
RPS2	RPL6	999
LIN28B	IGF2BP1	800
RPL3	RPL28	999
RPL3	CCT3	701
RPL3	RPS4X	999
RPL3	EIF3C	955
RPL3	RPS3	999
RPL3	RPL18A	999
RPL3	EIF3G	980
RPL3	RPL7A	999
RPL3	PABPC1	984
RPL3	RPL21	999
RPL3	EIF4H	942
RPL3	RPL36AL	998
RPL3	SERBP1	904
RPL3	RPL8	999
RPL3	HNRNPA1	595
RPL3	EIF3H	974
RPL3	UPF1	949
RPL3	EIF4B	955
RPL3	EIF4G1	934
RPL3	EIF3E	993
RPL3	RPS14	999
RPL3	RPL15	999
RPL3	RPS12	999
RPL3	EIF5A	687
RPL3	PGK1	607
RPL3	EEF2	999
RPL3	RPS10	999
RPL3	GSPT1	945
RPL3	EIF3L	973
RPL3	RPS26	999
RPL3	EEF1A1	999
RPL3	SYNCRIP	678
RPL3	RPS2	999
RPL3	RPL13	795
RPL3	RPS5	999
RPL3	RPS11	999
RPL3	RPL6	999
RPL36AL	RPL28	996
RPL36AL	RPS4X	998
RPL36AL	EIF3C	911
RPL36AL	RPS3	996
RPL36AL	RPL18A	996
RPL36AL	EIF3G	930
RPL36AL	RPL3	998
RPL36AL	RPL7A	998
RPL36AL	PABPC1	905
RPL36AL	RPL21	997
RPL36AL	EIF4H	902
RPL36AL	SERBP1	746
RPL36AL	RPL8	997
RPL36AL	EIF3H	945
RPL36AL	UPF1	902
RPL36AL	EIF4B	907
RPL36AL	EIF4G1	902
RPL36AL	EIF3E	921
RPL36AL	RPS14	997
RPL36AL	RPL15	997
RPL36AL	RPS12	995
RPL36AL	EIF5A	654
RPL36AL	EEF2	984
RPL36AL	RPS10	993
RPL36AL	GSPT1	937
RPL36AL	EIF3L	920
RPL36AL	RPS26	996
RPL36AL	EEF1A1	979
RPL36AL	RPS2	997
RPL36AL	RPL13	688
RPL36AL	RPS5	995
RPL36AL	RPS11	998
RPL36AL	RPL6	997
RPL21	RPL28	999
RPL21	RPS4X	999
RPL21	EIF3C	946
RPL21	RPS3	999
RPL21	RPL18A	999
RPL21	EIF3G	962
RPL21	RPL3	999
RPL21	RPL7A	999
RPL21	PABPC1	967
RPL21	EIF4H	934
RPL21	RPL36AL	997
RPL21	SERBP1	977
RPL21	RPL8	999
RPL21	EIF3H	961
RPL21	UPF1	921
RPL21	EIF4B	912
RPL21	EIF4G1	928
RPL21	EIF3E	958
RPL21	RPS14	999
RPL21	RPL15	999
RPL21	RPS12	999
RPL21	EIF5A	834
RPL21	EEF2	999
RPL21	RPS10	999
RPL21	GSPT1	990
RPL21	EIF3L	921
RPL21	RPS26	999
RPL21	EEF1A1	999
RPL21	RPS2	999
RPL21	RPL13	918
RPL21	RPS5	999
RPL21	RPS11	999
RPL21	RPL6	999
CFL1	ACTB	927
HNRNPA2B1	YBX1	972
HNRNPA2B1	CNBP	671
HNRNPA2B1	HNRNPL	999
HNRNPA2B1	HNRNPA1	999
HNRNPA2B1	HNRNPAB	932
HNRNPA2B1	YTHDF2	640
HNRNPA2B1	HNRNPA0	993
HNRNPA2B1	PCBP2	979
HNRNPA2B1	DDX1	553
HNRNPA2B1	EIF5A	558
HNRNPA2B1	SYNCRIP	941
HNRNPA2B1	EIF3G	592
HNRNPA2B1	DDX3X	555
HNRNPA2B1	HNRNPA3	993
HNRNPA2B1	IGF2BP1	552
HNRNPA2B1	PGK1	552
HNRNPA2B1	EEF2	697
SND1	CCT3	554
SND1	G3BP1	764
SND1	SERBP1	574
SND1	PEBP1	904
RPS26	RPL28	999
RPS26	RPS4X	999
RPS26	EIF3C	986
RPS26	RPS3	999
RPS26	RPL18A	999
RPS26	EIF3G	977
RPS26	RPL3	999
RPS26	RPL7A	999
RPS26	PABPC1	945
RPS26	RPL21	999
RPS26	EIF4H	927
RPS26	RPL36AL	996
RPS26	SERBP1	970
RPS26	RPL8	999
RPS26	EIF3H	985
RPS26	UPF1	959
RPS26	EIF4B	920
RPS26	EIF4G1	921
RPS26	EIF3E	991
RPS26	RPS14	999
RPS26	RPL15	999
RPS26	RPS12	999
RPS26	EIF5A	615
RPS26	EEF2	998
RPS26	RPS10	999
RPS26	GSPT1	990
RPS26	EIF3L	981
RPS26	EEF1A1	998
RPS26	RPS2	999
RPS26	RPL13	921
RPS26	RPS5	999
RPS26	RPS11	999
RPS26	RPL6	999
ACTB	PPIA	692
ACTB	LASP1	588
ACTB	EGFR	725
ACTB	CFL1	927
ACTB	EEF1A1	870
ACTB	CCT3	942
ACTB	YWHAZ	801
ACTB	ACTA1	945
ACTB	PFN1	998
ACTB	PGK1	756
ACTB	EEF2	605
ACTB	ACTR2	957
ACTB	TAGLN2	669
HNRNPAB	G3BP1	604
HNRNPAB	HNRNPL	558
HNRNPAB	HNRNPA1	607
HNRNPAB	HNRNPA0	635
HNRNPAB	HNRNPA3	873
HNRNPAB	HNRNPA2B1	932
HNRNPAB	IGF2BP1	635
STIP1	PCBP2	624
STIP1	CCT3	982
STIP1	PGK1	567
STIP1	EEF2	601
PCBP2	YBX1	965
PCBP2	CNBP	776
PCBP2	CSDE1	607
PCBP2	EIF3G	649
PCBP2	G3BP1	559
PCBP2	HNRNPL	988
PCBP2	PABPC1	847
PCBP2	STIP1	624
PCBP2	HNRNPA1	986
PCBP2	HNRNPA3	952
PCBP2	UPF1	702
PCBP2	HNRNPA2B1	979
PCBP2	EIF4B	795
PCBP2	EIF4G1	737
PCBP2	HNRNPA0	958
PCBP2	FUBP3	830
PCBP2	EEF2	682
PCBP2	EEF1A1	600
PCBP2	SYNCRIP	794
PCBP2	RPS5	571
G3BP2	G3BP1	846
G3BP2	ATXN2L	915
G3BP2	PABPC1	764
G3BP2	PABPC4	595
G3BP2	CAPRIN1	876
ACTA1	EGFR	558
ACTA1	EEF1A1	569
ACTA1	ANXA1	576
ACTA1	ACTB	945
ACTA1	PFN1	980
ACTA1	PPP1CC	820
TAGLN2	PPIA	837
TAGLN2	ACTB	669
TAGLN2	PFN1	582
TAGLN2	PGK1	551
SYNCRIP	RPL28	622
SYNCRIP	RPS4X	639
SYNCRIP	YBX1	968
SYNCRIP	RPS3	701
SYNCRIP	RPL18A	619
SYNCRIP	CSDE1	970
SYNCRIP	EIF3G	630
SYNCRIP	RPL3	678
SYNCRIP	HNRNPL	957
SYNCRIP	RPL7A	572
SYNCRIP	PABPC1	686
SYNCRIP	EIF4H	573
SYNCRIP	RPL8	631
SYNCRIP	HNRNPA1	955
SYNCRIP	DDX3X	700
SYNCRIP	HNRNPA3	649
SYNCRIP	UPF1	739
SYNCRIP	HNRNPA2B1	941
SYNCRIP	EIF4G1	580
SYNCRIP	HNRNPA0	763
SYNCRIP	PCBP2	794
SYNCRIP	IGF2BP1	966
SYNCRIP	RPL15	599
SYNCRIP	DDX1	627
SYNCRIP	RPS12	619
SYNCRIP	EEF2	660
SYNCRIP	CAPRIN1	584
SYNCRIP	RPS2	640
SYNCRIP	RPL13	581
SYNCRIP	RPS11	625
SYNCRIP	RPL6	781
SERBP1	RPS4X	898
SERBP1	RPS3	906
SERBP1	CNBP	708
SERBP1	RPL18A	962
SERBP1	RPL3	904
SERBP1	SND1	574
SERBP1	RPL7A	895
SERBP1	PABPC1	714
SERBP1	RPL21	977
SERBP1	RPL36AL	746
SERBP1	RPL8	973
SERBP1	HNRNPA1	612
SERBP1	RPS14	962
SERBP1	RPL15	964
SERBP1	RPS12	914
SERBP1	EEF2	859
SERBP1	RPS10	952
SERBP1	RPS26	970
SERBP1	RPS2	865
SERBP1	RPS5	969
SERBP1	RPS11	968
SERBP1	RPL6	922
RPL7A	RPL28	999
RPL7A	CCT3	623
RPL7A	RPS4X	999
RPL7A	EIF3C	960
RPL7A	RPS3	999
RPL7A	RPL18A	999
RPL7A	EIF3G	985
RPL7A	RPL3	999
RPL7A	PABPC1	978
RPL7A	RPL21	999
RPL7A	EIF4H	939
RPL7A	RPL36AL	998
RPL7A	SERBP1	895
RPL7A	RPL8	999
RPL7A	EIF3H	977
RPL7A	UPF1	983
RPL7A	EIF4B	943
RPL7A	EIF4G1	927
RPL7A	EIF3E	987
RPL7A	RPS14	999
RPL7A	RPL15	999
RPL7A	RPS12	999
RPL7A	EIF5A	656
RPL7A	EEF2	999
RPL7A	RPS10	999
RPL7A	GSPT1	987
RPL7A	EIF3L	949
RPL7A	RPS26	999
RPL7A	EEF1A1	999
RPL7A	SYNCRIP	572
RPL7A	RPS2	999
RPL7A	RPL13	807
RPL7A	RPS5	999
RPL7A	RPS11	999
RPL7A	RPL6	999
YBX1	RPS4X	580
YBX1	CSDE1	941
YBX1	G3BP1	898
YBX1	HNRNPL	953
YBX1	EGFR	674
YBX1	PABPC1	896
YBX1	HNRNPA1	966
YBX1	HNRNPA0	930
YBX1	PCBP2	965
YBX1	PABPC4	591
YBX1	DDX1	559
YBX1	CAPRIN1	708
YBX1	SYNCRIP	968
YBX1	RPS2	756
YBX1	LSM14A	691
YBX1	DDX3X	715
YBX1	HNRNPA3	934
YBX1	HNRNPA2B1	972
YBX1	EIF4G1	626
YBX1	IGF2BP1	958
PABPC4	YBX1	591
PABPC4	G3BP1	650
PABPC4	ATXN2L	907
PABPC4	LARP4	848
PABPC4	GSPT1	893
PABPC4	EEF1A1	705
PABPC4	G3BP2	595
PABPC4	UPF1	581
PABPC4	EIF4B	711
PABPC4	EIF4G1	929
PGK1	PPIA	582
PGK1	RPL3	607
PGK1	EEF1A1	880
PGK1	GPI	957
PGK1	YWHAZ	760
PGK1	ACTB	756
PGK1	STIP1	567
PGK1	UPF1	581
PGK1	HNRNPA2B1	552
PGK1	EEF2	730
PGK1	TAGLN2	551
RPS4X	RPL28	999
RPS4X	CCT3	788
RPS4X	EIF3C	987
RPS4X	YBX1	580
RPS4X	RPS3	999
RPS4X	RPL18A	999
RPS4X	EIF3G	990
RPS4X	RPL3	999
RPS4X	RPL7A	999
RPS4X	PABPC1	975
RPS4X	RPL21	999
RPS4X	EIF4H	930
RPS4X	RPL36AL	998
RPS4X	SERBP1	898
RPS4X	RPL8	999
RPS4X	DDX3X	558
RPS4X	EIF3H	993
RPS4X	UPF1	931
RPS4X	EIF4B	934
RPS4X	EIF4G1	918
RPS4X	EIF3E	995
RPS4X	RPS14	999
RPS4X	RPL15	999
RPS4X	RPS12	999
RPS4X	EIF5A	805
RPS4X	EEF2	999
RPS4X	RPS10	999
RPS4X	GSPT1	991
RPS4X	EIF3L	990
RPS4X	RPS26	999
RPS4X	EEF1A1	999
RPS4X	SYNCRIP	639
RPS4X	RPS2	999
RPS4X	RPL13	892
RPS4X	RPS5	999
RPS4X	RPS11	999
RPS4X	RPL6	999
YTHDF2	HNRNPA2B1	640
ANXA1	EGFR	783
ANXA1	ACTA1	576
ACTR2	EGFR	916
ACTR2	GDI2	922
ACTR2	ACTB	957
ACTR2	PFN1	788
GDI2	RAB7A	987
GDI2	RAB6A	962
GDI2	ACTR2	922
GDI2	EIF3L	652
DDX1	YBX1	559
DDX1	HNRNPA1	658
DDX1	RTCB	998
DDX1	SYNCRIP	627
DDX1	LSM14A	611
DDX1	HNRNPA2B1	553
HDLBP	PABPC1	579
HDLBP	APOE	658
HDLBP	UPF1	853
HDLBP	EIF4G1	641
HNRNPA3	YBX1	934
HNRNPA3	HNRNPL	996
HNRNPA3	HNRNPA1	985
HNRNPA3	HNRNPAB	873
HNRNPA3	HNRNPA0	952
HNRNPA3	PCBP2	952
HNRNPA3	SYNCRIP	649
HNRNPA3	HNRNPA2B1	993
HNRNPA3	EEF2	626
G3BP1	YBX1	898
G3BP1	SND1	764
G3BP1	ATXN2L	571
G3BP1	PABPC1	873
G3BP1	HNRNPA1	581
G3BP1	HNRNPAB	604
G3BP1	PCBP2	559
G3BP1	PABPC4	650
G3BP1	CAPRIN1	947
G3BP1	G3BP2	846
G3BP1	EIF3G	569
G3BP1	DDX3X	645
G3BP1	EIF4B	628
G3BP1	EIF4G1	857
G3BP1	IGF2BP1	627
PPP1CB	YWHAZ	551
PPP1CB	PPP1CC	998
ATXN2L	G3BP1	571
ATXN2L	PABPC1	938
ATXN2L	PABPC4	907
ATXN2L	LSM14A	640
ATXN2L	G3BP2	915
YWHAZ	PPIA	561
YWHAZ	EGFR	731
YWHAZ	EEF1A1	560
YWHAZ	ACTB	801
YWHAZ	PPP1CC	888
YWHAZ	PGK1	760
YWHAZ	PPP1CB	551
LARP4	PABPC1	987
LARP4	PABPC4	848
DDX3X	RPS4X	558
DDX3X	EIF3C	576
DDX3X	YBX1	715
DDX3X	G3BP1	645
DDX3X	PABPC1	916
DDX3X	HNRNPA1	633
DDX3X	MOV10	595
DDX3X	CAPRIN1	555
DDX3X	SYNCRIP	700
DDX3X	LSM14A	662
DDX3X	EIF3G	747
DDX3X	EIF4H	553
DDX3X	UPF1	627
DDX3X	HNRNPA2B1	555
DDX3X	EIF4B	815
DDX3X	EIF4G1	926
DDX3X	PPP1CC	599
DDX3X	EEF2	553
RPS14	RPL28	999
RPS14	CCT3	566
RPS14	RPS4X	999
RPS14	EIF3C	986
RPS14	RPS3	999
RPS14	RPL18A	999
RPS14	EIF3G	998
RPS14	RPL3	999
RPS14	RPL7A	999
RPS14	PABPC1	968
RPS14	RPL21	999
RPS14	EIF4H	943
RPS14	RPL36AL	997
RPS14	SERBP1	962
RPS14	RPL8	999
RPS14	HNRNPA1	556
RPS14	EIF3H	989
RPS14	UPF1	925
RPS14	EIF4B	977
RPS14	EIF4G1	934
RPS14	EIF3E	998
RPS14	RPL15	999
RPS14	RPS12	999
RPS14	EIF5A	727
RPS14	EEF2	999
RPS14	RPS10	999
RPS14	GSPT1	996
RPS14	EIF3L	969
RPS14	RPS26	999
RPS14	EEF1A1	993
RPS14	RPS2	999
RPS14	RPL13	844
RPS14	RPS5	999
RPS14	RPS11	999
RPS14	RPL6	999
EIF4B	RPL28	914
EIF4B	RPS4X	934
EIF4B	EIF3C	983
EIF4B	RPS3	989
EIF4B	CNBP	873
EIF4B	RPL18A	925
EIF4B	CSDE1	596
EIF4B	RPL3	955
EIF4B	G3BP1	628
EIF4B	RPL7A	943
EIF4B	PABPC1	995
EIF4B	RPL21	912
EIF4B	PCBP2	795
EIF4B	EIF3E	991
EIF4B	PABPC4	711
EIF4B	RPS10	976
EIF4B	GSPT1	874
EIF4B	EEF1A1	559
EIF4B	RPS2	949
EIF4B	RPS5	941
EIF4B	EIF3G	991
EIF4B	EIF4H	927
EIF4B	RPL36AL	907
EIF4B	RPL8	928
EIF4B	DDX3X	815
EIF4B	EIF3H	972
EIF4B	EIF4G1	999
EIF4B	RPS14	977
EIF4B	RPL15	971
EIF4B	RPS12	975
EIF4B	EEF2	910
EIF4B	EIF3L	989
EIF4B	RPS26	920
EIF4B	RPS11	952
EIF4B	RPL6	944
SCFD1	USO1	997
SCFD1	RPL13	699
PUM1	PABPC1	609
PUM1	EIF4G1	560
GSPT1	RPL28	934
GSPT1	RPS4X	991
GSPT1	EIF3C	581
GSPT1	RPS3	989
GSPT1	RPL18A	952
GSPT1	RPL3	945
GSPT1	RPL7A	987
GSPT1	PABPC1	999
GSPT1	RPL21	990
GSPT1	PABPC4	893
GSPT1	RPS10	988
GSPT1	RPS2	993
GSPT1	RPS5	990
GSPT1	CCT3	568
GSPT1	EIF3G	599
GSPT1	RPL36AL	937
GSPT1	RPL8	993
GSPT1	UPF1	999
GSPT1	EIF4B	874
GSPT1	EIF4G1	953
GSPT1	RPS14	996
GSPT1	RPL15	994
GSPT1	RPS12	987
GSPT1	EEF2	894
GSPT1	RPS26	990
GSPT1	RPS11	990
GSPT1	RPL6	946
MOV10	HNRNPL	674
MOV10	RPS10	845
MOV10	C19orf66	597
MOV10	DDX3X	595
MOV10	UPF1	846
MOV10	IGF2BP1	621
RPL6	RPL28	999
RPL6	CCT3	593
RPL6	RPS4X	999
RPL6	EIF3C	938
RPL6	RPS3	999
RPL6	RPL18A	999
RPL6	EIF3G	973
RPL6	RPL3	999
RPL6	RPL7A	999
RPL6	PABPC1	972
RPL6	RPL21	999
RPL6	EIF4H	942
RPL6	RPL36AL	997
RPL6	SERBP1	922
RPL6	RPL8	999
RPL6	HNRNPA1	748
RPL6	EIF3H	987
RPL6	UPF1	943
RPL6	EIF4B	944
RPL6	EIF4G1	927
RPL6	EIF3E	981
RPL6	RPS14	999
RPL6	RPL15	999
RPL6	RPS12	999
RPL6	EIF5A	746
RPL6	EEF2	999
RPL6	RPS10	999
RPL6	GSPT1	946
RPL6	EIF3L	947
RPL6	RPS26	999
RPL6	EEF1A1	996
RPL6	SYNCRIP	781
RPL6	RPS2	999
RPL6	RPL13	817
RPL6	RPS5	999
RPL6	RPS11	999
GPI	PGK1	957
CNBP	CCT3	906
CNBP	EIF3G	712
CNBP	SERBP1	708
CNBP	RPL8	720
CNBP	HNRNPA2B1	671
CNBP	EIF4B	873
CNBP	PCBP2	776
CNBP	EEF1A1	598
EIF4G1	RPL28	926
EIF4G1	RPS4X	918
EIF4G1	EIF3C	990
EIF4G1	YBX1	626
EIF4G1	RPS3	953
EIF4G1	RPL18A	921
EIF4G1	CSDE1	589
EIF4G1	RPL3	934
EIF4G1	G3BP1	857
EIF4G1	RPL7A	927
EIF4G1	PABPC1	999
EIF4G1	RPL21	928
EIF4G1	HNRNPA1	576
EIF4G1	PCBP2	737
EIF4G1	EIF3E	969
EIF4G1	PABPC4	929
EIF4G1	RPS10	936
EIF4G1	CAPRIN1	629
EIF4G1	GSPT1	953
EIF4G1	EEF1A1	561
EIF4G1	SYNCRIP	580
EIF4G1	RPS2	932
EIF4G1	LSM14A	749
EIF4G1	RPS5	938
EIF4G1	EIF3G	974
EIF4G1	HDLBP	641
EIF4G1	EIF4H	976
EIF4G1	RPL36AL	902
EIF4G1	RPL8	930
EIF4G1	DDX3X	926
EIF4G1	EIF3H	973
EIF4G1	UPF1	967
EIF4G1	EIF4B	999
EIF4G1	RPS14	934
EIF4G1	RPL15	921
EIF4G1	RPS12	925
EIF4G1	EEF2	799
EIF4G1	PUM1	560
EIF4G1	EIF3L	956
EIF4G1	RPS26	921
EIF4G1	RPL13	895
EIF4G1	RPS11	937
EIF4G1	RPL6	927
PPIA	PEBP1	831
PPIA	YWHAZ	561
PPIA	ACTB	692
PPIA	PGK1	582
PPIA	TAGLN2	837
EIF3H	RPL28	946
EIF3H	RPS4X	993
EIF3H	EIF3C	999
EIF3H	RPS3	993
EIF3H	RPL18A	989
EIF3H	EIF3G	999
EIF3H	RPL3	974
EIF3H	RPL7A	977
EIF3H	PABPC1	955
EIF3H	RPL21	961
EIF3H	EIF4H	927
EIF3H	RPL36AL	945
EIF3H	RPL8	976
EIF3H	EIF4B	972
EIF3H	EIF4G1	973
EIF3H	EIF3E	999
EIF3H	RPS14	989
EIF3H	RPL15	984
EIF3H	RPS12	989
EIF3H	EEF2	616
EIF3H	RPS10	987
EIF3H	EIF3L	999
EIF3H	RPS26	985
EIF3H	RPS2	957
EIF3H	RPS5	991
EIF3H	RPS11	989
EIF3H	RPL6	987
USO1	SCFD1	997
USO1	RAB6A	575
LSM14A	YBX1	691
LSM14A	ATXN2L	640
LSM14A	HNRNPL	823
LSM14A	PABPC1	715
LSM14A	DDX1	611
LSM14A	DDX3X	662
LSM14A	EIF4G1	749
RPL28	RPS4X	999
RPL28	EIF3C	934
RPL28	RPS3	999
RPL28	RPL18A	999
RPL28	EIF3G	969
RPL28	RPL3	999
RPL28	RPL7A	999
RPL28	PABPC1	953
RPL28	RPL21	999
RPL28	EIF4H	950
RPL28	RPL36AL	996
RPL28	RPL8	999
RPL28	EIF3H	946
RPL28	UPF1	933
RPL28	EIF4B	914
RPL28	EIF4G1	926
RPL28	EIF3E	964
RPL28	RPS14	999
RPL28	RPL15	999
RPL28	RPS12	999
RPL28	EIF5A	552
RPL28	EEF2	999
RPL28	RPS10	999
RPL28	GSPT1	934
RPL28	EIF3L	933
RPL28	RPS26	999
RPL28	EEF1A1	985
RPL28	SYNCRIP	622
RPL28	RPS2	999
RPL28	RPL13	786
RPL28	RPS5	999
RPL28	RPS11	999
RPL28	RPL6	999
UPF1	RPL28	933
UPF1	RPS4X	931
UPF1	RPS3	965
UPF1	RPL18A	927
UPF1	RPL3	949
UPF1	HNRNPL	564
UPF1	RPL7A	983
UPF1	PABPC1	994
UPF1	RPL21	921
UPF1	HNRNPA1	620
UPF1	MOV10	846
UPF1	PCBP2	702
UPF1	EIF3E	616
UPF1	PABPC4	581
UPF1	RPS10	923
UPF1	GSPT1	999
UPF1	SYNCRIP	739
UPF1	RPS2	938
UPF1	RPS5	919
UPF1	HDLBP	853
UPF1	RPL36AL	902
UPF1	RPL8	924
UPF1	DDX3X	627
UPF1	EIF4G1	967
UPF1	RPS14	925
UPF1	RPL15	929
UPF1	RPS12	929
UPF1	PGK1	581
UPF1	EEF2	730
UPF1	RPS26	959
UPF1	RPS11	935
UPF1	RPL6	943
RPS5	RPL28	999
RPS5	CCT3	639
RPS5	RPS4X	999
RPS5	EIF3C	987
RPS5	RPS3	999
RPS5	RPL18A	999
RPS5	EIF3G	998
RPS5	RPL3	999
RPS5	RPL7A	999
RPS5	PABPC1	971
RPS5	RPL21	999
RPS5	EIF4H	919
RPS5	RPL36AL	995
RPS5	SERBP1	969
RPS5	RPL8	999
RPS5	EIF3H	991
RPS5	UPF1	919
RPS5	EIF4B	941
RPS5	EIF4G1	938
RPS5	PCBP2	571
RPS5	EIF3E	998
RPS5	RPS14	999
RPS5	RPL15	999
RPS5	RPS12	999
RPS5	EIF5A	727
RPS5	EEF2	999
RPS5	RPS10	999
RPS5	GSPT1	990
RPS5	EIF3L	987
RPS5	RPS26	999
RPS5	EEF1A1	999
RPS5	RPS2	999
RPS5	RPL13	890
RPS5	RPS11	999
RPS5	RPL6	999
RPS10	RPL28	999
RPS10	RPS4X	999
RPS10	EIF3C	987
RPS10	RPS3	999
RPS10	RPL18A	999
RPS10	EIF3G	998
RPS10	RPL3	999
RPS10	RPL7A	999
RPS10	PABPC1	976
RPS10	RPL21	999
RPS10	EIF4H	937
RPS10	RPL36AL	993
RPS10	SERBP1	952
RPS10	RPL8	999
RPS10	MOV10	845
RPS10	EIF3H	987
RPS10	UPF1	923
RPS10	EIF4B	976
RPS10	EIF4G1	936
RPS10	EIF3E	999
RPS10	RPS14	999
RPS10	RPL15	999
RPS10	RPS12	999
RPS10	EEF2	997
RPS10	GSPT1	988
RPS10	EIF3L	966
RPS10	RPS26	999
RPS10	EEF1A1	998
RPS10	RPS2	999
RPS10	RPL13	695
RPS10	RPS5	999
RPS10	RPS11	999
RPS10	RPL6	999
CSDE1	YBX1	941
CSDE1	PABPC1	871
CSDE1	EIF4B	596
CSDE1	EIF4G1	589
CSDE1	PCBP2	607
CSDE1	IGF2BP1	926
CSDE1	SYNCRIP	970
EIF3L	RPL28	933
EIF3L	RPS4X	990
EIF3L	EIF3C	999
EIF3L	RPS3	994
EIF3L	RPL18A	938
EIF3L	EIF3G	999
EIF3L	RPL3	973
EIF3L	RPL7A	949
EIF3L	PABPC1	930
EIF3L	RPL21	921
EIF3L	EIF4H	950
EIF3L	RPL36AL	920
EIF3L	RPL8	931
EIF3L	EIF3H	999
EIF3L	GDI2	652
EIF3L	EIF4B	989
EIF3L	EIF4G1	956
EIF3L	EIF3E	999
EIF3L	RPS14	969
EIF3L	RPL15	977
EIF3L	RPS12	978
EIF3L	EEF2	792
EIF3L	RPS10	966
EIF3L	RPS26	981
EIF3L	EEF1A1	700
EIF3L	RPS2	952
EIF3L	RPS5	987
EIF3L	RPS11	980
EIF3L	RPL6	947
